# CRISPR/Cas9 knockout and editing of the major cysteine protease in *Entamoeba histolytica*

**DOI:** 10.64898/2026.06.08.731005

**Authors:** Wesley Huang, Rene L. Suleiman, Thomas Luder, Sylvia Jebiwott, Katherine S. Ralston

**Author notes:** Correspondence (K.S. Ralston).

## Abstract

Entamoeba histolytica is the cause of amoebiasis, a diarrheal infection that is a significant source of morbidity and mortality. Despite its importance to human health, the basic mechanism of disease is poorly understood. E. histolytica is dramatically understudied, even in comparison to other understudied parasites, due to challenging features of its genome and the relative paucity of genetic tools. A major limitation is the historical lack of gene knockouts or manipulation of the endogenous genome. While CRISPR/Cas9 has led to major advances in the tractability of numerous parasites, until recently, it was not applied in E. histolytica, except for the demonstration of editing of an episomal plasmid. In this study, we further developed CRISPR/Cas9 and demonstrated the successful targeting of the endogenous cysteine protease 5 (CP5) gene, a major virulence factor. Further, we demonstrated successful CRISPR/Cas9-based editing of this locus, which represents the very first successful editing of the endogenous genome. In the course of these approaches, we developed the viral skip peptide approach as well as a suite of endogenous promoters to drive tunable levels of gene expression. We also performed the most extensive empirical testing of nuclear localization signals in E. histolytica that has been done. Thus, this work demonstrates effective CRISPR/Cas9-based manipulation of the endogenous genome, together with significant advances to the overall genetic toolkit that extend beyond CRISPR/Cas9. These great improvements in the tractability of E. histolytica thus set the stage for future studies to better define its virulence.
