## Supplementary material for "CRISPR/Cas9 knockout and editing of the major cysteine protease in *Entamoeba histolytica*": Table S1

### Sheet: primer and oligo table
Purpose	Primer Name	Sequence
Site-directed mutagenesis (D10A)	Agilent D10A F	GAAATACTCAATAGGCTTAGCTATCGGCACAAATAGCGTCG
	Agilent D10A R	CGACGCTATTTGTGCCGATAGCTAAGCCTATTGAGTATTTC
Site-directed mutagenesis (H840A)	Agilent H840A F	TCGTTTAAGTGATTATGATGTCGATGCCATTGTTCCACAAAGTTTCCTTAAA
	Agilent H840A R	TTTAAGGAAACTTTGTGGAACAATGGCATCGACATCATAATCACTTAAACGA
CP5+3 gRNA cloning	CP5+3 oligo1	TAACGTTCACTGTTCTGTTATTAG
	CP5+3 oligo2	AAACCTAATAACAGAACAGTGAAC
CP5+183 gRNA cloning	CP5+183 oligo1	TAACACCATTTGCTGCTATGACTG
	CP5+183 oligo2	AAACCAGTCATAGCAGCAAATGGT
CP5+256 gRNA cloning	CP5+256 oligo1	TAACGAGATTGTTTATGATTCTAG
	CP5+256 oligo2	AAACCTAGAATCATAAACAATCTC
CP5+385 gRNA cloning	CP5+385 oligo1	TAACGAAGGAAGATTGTTGGTTGC
	CP5+385 oligo2	AAACGCAACCAACAATCTTCCTTC
PCR amplification of EhCP5 from gDNA	STC Long CP5F	ACTGTTCTGTTATTAGTGGTTGTAGC
	STC Long CP5R	TCCAGAAGCATCAATAGCAGC
PCR amplification of EhCP5 from “STC Long CP5” PCR product with pTrigger overhangs	CP5T4_GIB_FOR	GCAGCATCAACGCCCGAGGCTGAATATAATTCTATGTTAAAACCATTTG
	CP5T3_GIB_REV	GAAGAGTTCAACTCGAGCCCTCCAGAAGCATCAATAGCAGC
EhCP5 qRT-PCR to evaluate CP5 mRNA expression	qPCR CP5 F2	CGCTGCTATTGATGCTTCTGG
	qPCR CP5 R2	CTCCCCAAATAGTTCCCCATGA
RPL21 (EHI_069110) qRT-PCR housekeeping gene	RPL qPCR F	CCTTGAAAGAAAGGCTGCTGTT
	RPL qPCR R	GTTCAGCTGGTCTTGGTTGTTT
VTP (EHI_092140) qRT-PCR housekeeping gene	VTP qPCR F	TCCAAGTCAACCATCTGTACAGT
	VTP qPCR R	ACTGGTTCGTCAAGAGTAGTCTC
PCR amplification of P2A-NeoR fragment from pEhEx_RLUC_NeoR	P2A-Neo Nested F	GCTACTAACTTCAGCCTGCTGAAGCAGGCTGGAGACGTGGAGGAGAACCCTGGACCTATGATTGAACAAGATGGATTGCACGCAGGTTCT
	Neo Nested R	TTAGAAGAACTCGTCAAGAAGGCGATAGAAGGCGATGCGCTGCGAATCGGGAGCGGCGAT
PCR amplification of RLUC backbone with P2A-NeoR overhangs	CS3-Neo Gibson BBF	TTCTATCGCCTTCTTGACGAGTTCTTCTAATCCTCGAGTTGAACTCTTCTTTTTTAAACT
	RLUC-P2A Gibson BBR	AGCCTGCTTCAGCAGGCTGAAGTTAGTAGCCCCGGGTTGTTCATTTTTGAGAACTCGCTC
PCR amplification of P2A-NeoR fragment to add RLUC backbone overhangs	P2A-RLUC Gibson IF	AGCGAGTTCTCAAAAATGAACAACCCGGGGCTACTAACTTCAGCCTGCTGAAGCAGGCT
	Neo-CS3 Gibson R	TAAGTTTAAAAAAGAAGAGTTCAACTCGAGGATTAGAAGAACTCGTCAAGAAGGCGATAG
PCR amplification of RLUC-P2A backbone to add 5’EhActin overhangs	pEhEx-A5 GBBF	AAGACTGACAAAAACTGAATTGAACATACTAGTGATCTTCATGACTTCGAAAGTTTATGA
	pEhEx-A5 GBBR	CCAAAATCAGAACAAAATATAGCATCATTTGAATTCTAGTTCTAGAGCGGCCGCCACCGC
PCR amplification of 5’EhActin fragment to add RLUC-P2A overhangs	A5-pEhEx GIF	GCGGTGGCGGCCGCTCTAGAACTAGAATTCAAATGATGCTATATTTTGTTCTGATTTTGG
	A5-pEhEx GIR	TCATAAACTTTCGAAGTCATGAAGATCACTAGTATGTTCAATTCAGTTTTTGTCAGTCTT
PCR amplification of RLUC-P2A backbone to add 3’EhActin overhangs	pEhEx-A3 GBBF	GGAGATGAAGAGAGAGGACGTCGTACCCAGCTTTTGTTCCC
	pEhEx-A3 GBBR	TAATTTAAAACTTATCAAATGAGAAAGTAACTCGAGGATTAGAAGAACTCGTCAAGAAGG
PCR amplification of 3’EhActin fragment to add RLUC-P2A overhangs	A3-pEhEx GIF	CCTTCTTGACGAGTTCTTCTAATCCTCGAGTTACTTTCTCATTTGATAAGTTTTAAATTA
	A3-pEhEx GIR	ACAAAAGCTGGGTACGACGTCCTCTCTCTTCATCTCCATATGTACTTTG
PCR amplification of 5’EhActin fragment to add pKT_dC9 overhangs	Actin5-gRNA Gibson F	CACCGAGTCGGTGCTTTTTTCCTAGGAACTAGTAAATGATGCTATATTTTGTTCTGATTT
	Actin5-NLS Gibson R	CATTTTCATTTTCTAATTGTTTTTTCATCCCTTAAGATGTTCAATTCAGTTTTTGTCAGT
PCR amplification of pKT_dC9 backbone to add P2A-NeoR and 3’EhActin overhangs	pKT-Actin3 Gibson BBF	AGTACATATGGAGATGAAGAGAGAGTCTAGAGTAATGGAAGACAATACGGTGGTACCCAG
	dCas9-P2A Gibson BBR	CTGCTTCAGCAGGCTGAAGTTAGTAGCCCCGGGGTCACCTCCTAGCTGACTCAAATCAAT
PCR amplification of P2A-NeoR fragment to add pKT_dC9 and 3’EhActin overhangs	P2A-dCas9 Gibson IF	ATTGATTTGAGTCAGCTAGGAGGTGACCCCGGGGCTACTAACTTCAGCCTGCTGAAGCAG
	Neo-Actin3 Gibson IR	TTTAAAACTTATCAAATGAGAAAGTAACTCGAGTTAGAAGAACTCGTCAAGAAGGCGATA
PCR amplification of 3’EhActin fragment to add pKT_dC9 and P2A-NeoR overhangs	Actin3-Neo Gibson IF	TATCGCCTTCTTGACGAGTTCTTCTAACTCGAGTTACTTTCTCATTTGATAAGTTTTAAA
	Actin3-pKT Gibson IR	CTGGGTACCACCGTATTGTCTTCCATTACTCTAGACTCTCTCTTCATCTCCATATGTACT
PCR amplification of RLUC backbone for Gibson cloning to replace promoter/5'UTR	RLUC 5' P/UTR BBF	CTTAAGATGACTTCGAAAGTTTATGATCCAGAAC
	RLUC 5' P/UTR BBR	GAATTCCCATCAAGCTTGATATCGAATTCC
Gibson cloning of 5'EhActin into RLUC backbone	RLUC pActin 107290 IF	ACTTTCGAAGTCATCTTAAGTTAATGATAATTTATTTTAGTTTTTTTGTTTAAATATCAG
	RLUC pActin 107290 IR	CTTGATGGGAATTCCCCGGGTTTATTTTTGGAACAATAAAAATGTAAATTTAACTAAAAT
Gibson cloning of 5'EhActin+90 (M4/M6 motif) into RLUC backbone	RLUC pActin+90 107290 IF (paired with primer: RLUC pActin 107290 IR)	AACTTTCGAAGTCATCTTAAGAGCTCTTGGTGCATCATCAC
Gibson cloning of 5'Eh14-3-3 into RLUC backbone	RLUC p14-3-3 IF	ACTTTCGAAGTCATCTTAAGTTCTATTTGTTTATTATCAGTTCTTCCTTAAAAAGTTCAG
	RLUC p14-3-3 IR	ATCAAGCTTGATGGGAATTCAAATTGTTATTATAAACAAAATGTTTTTCTTTTTCTTAAT
PCR amplification of RLUC backbone for Gibson cloning to insert specifically 5'Eh14-3-3+100 (M6/M4 motif)	RLUC_p14-3-3+100 BBF	AAGTTGCTGCTCATCCCGGGATGACTTCGAAAGTTTATGATCCAGAACAAAGG
	RLUC_p14-3-3+100 BBR	TATAATAACAATTTGCTAGCGAATTCCCATCAAGCTTGATATCGAATTCCTG
Gibson cloning of 5'Eh14-4-4+100 (M6/M4 motif) into RLUC backbone	p14-3-3+100 IR	TTTCGAAGTCATCCCGGGATGAGCAGCAACTTGTTTCATGTATTGAACCA
	p14-3-3+100 IF	CTTGATGGGAATTCGCTAGCAAATTGTTATTATAAACAAAATGTTTTTCTTTTTCTTAAT
Gibson cloning of 5'EhATPase into RLUC backbone	RLUC pV-ATPase IF	ACTTTCGAAGTCATCTTAAGTTTGTTTTTTGATGATTTTTAAGATGACTTAAAAGTTCTT
	RLUC pV-ATPase IR	GATATCAAGCTTGATGGGAATTCTTTCTCAATCTTTCATAAGAAAAAGTAATTTAGAGTT
Gibson cloning of 5'EhATPase into RLUC backbone	RLUC pV-snare IF	ACTTTCGAAGTCATCTTAAGATTATATAAATTTTTAAGATTTGGTGTTTTTGAAGTTTCC
	RLUC pV-snare IR	ATCAAGCTTGATGGGAATTCTTCCCTTTATTTATGTATTCTGCATTTAGTACATCATG
PCR amplification of RLUC backbone for Gibson cloning to add 3'EhActin UTR	RLUC 3UTR BBF2	TTAAACTAAACTTAAGTTATTGTTCATTTTTGAGAACTCGCTCAACGAAC
	RLUC 3UTR BBR2	GATAATCCGCTAGCGTACCCAGCTTTTGTTCCCTTTAGTGAG
Gibson cloning of 3'EhActin UTR into RLUC backbone	Actin 3UTR IR	AAAATGAACAATAACTTAAGTTTAGTTTAATTTCTTATTTTATTTTCAATATCTTTTTAA
	Actin 3UTR IF	CAAAAGCTGGGTACGCTAGCGGATTATCTAAATTACCACCTGAAC
PCR amplification of NLS3-dCas9 gNS backbone for Gibson cloning to replace 3'CS UTR	3UTR dC9 BBF	TAAACTAAACTTAAGTCAGTCACCTCCTAGCTGACTCAAATCAATGCGTG
	3UTR dC9 BBR	AGATAATCCCTCGAGTAATGGAAGACAATACGGTGGTACCCAGCTTTTGTTCC
Gibson cloning of 3'EhActin into NLS3-dCas9 gNS backbone	3AUTR IF	CTAGGAGGTGACTGACTTAAGTTTAGTTTAATTTCTTATTTTATTTTCAATATC
	3AUTR IR	TATTGTCTTCCATTACTCGAGGGATTATCTAAATTACCACCTGAACC
PCR amplification of NLS3-dCas9 gNS backbone for Gibson cloning to replace promoter/5'UTR	dC9 promoter BB F	ATGAAAAAACAATTAGAAAATGAAAATGAAATAATAAAAAAAGAAAATAAAAAG
	dC9 Promoter BB R	AAGCTTGATATCGAATTCCTGCAGC
Gibson cloning of 5'EhActin into NLS3-dCas9 gNS backbone	pActin dC9 Insert F	TTCGATATCAAGCTTCCCGGGTTTATTTTTGGAAC
	pActin dC9 Insert R	TAATTGTTTTTTCATCTTAAGTTAATGATAATTTATTTTAGTTTTTTTG
Gibson cloning of 5'Eh14-3-3 into NLS3-dCas9 gNS backbone	p14-3-3 dC9 Insert F	TTCGATATCAAGCTTCCCGGGAAATTGTTATTATAAAC
	p14-3-3 dC9 Insert R	CATTTTCTAATTGTTTTTTCATCTTAAGTTCTATTTGTTTATTATCAGTTCTTC
Gibson cloning of 5'EhATPase into NLS3-dCas9 gNS backbone	pATPase dC9 Insert F	GAATTCGATATCAAGCTTCCCGGGTTTCTCAATCTTTC
	pATPase dC9 Insert R	CATTTTCTAATTGTTTTTTCATCTTAAGTTTGTTTTTTGATGATTTTTAAGATG
Gibson cloning of 5'EhSNARE into NLS3-dCas9 gNS backbone	vSNARE dC9 Insert F	GAATTCGATATCAAGCTTCCCGGGTTCCCTTTATTTATG
	vSNARE dC9 Insert R	CTAATTGTTTTTTCATCTTAAGATTATATAAATTTTTAAGATTTGGTG
Site directed mutagenesis to remove EhNLS3 from dCas9 gNS	NLS3 Nterm removal SDM F	TCTAAGGTTAAGGAACAAAAAC
	NLS3 Nterm removal SDM R	CATCTTAAGTTAATGATAATTTATTTTAGTTTTTTTG
Site directed mutagenesis to insert SV40 NLS at c terminus of dCas9 gNS	dC9 SV40 NLS SDM F	GTTTTTTCTTGGGGTCACCTCCTAGCTGACTC
	dC9 SV40 NLS SDM R	GCAAGGTGTGACTTAAGTTTAGTTTAATTTCTTATTTTATTTTC
PCR amplification of NLS3-dCas9 gNS backbone for Gibson cloning of EhAgo2-2 DR tail	Ago2-2 DR_tail BB F	AGAGATCATCATCACTGACTTAAGTTTAGTTTAATTTCTTATTTTATTTTC
	Ago2-2 DR_tail BB R	TCTGTCTTCTCTACGGTCACCTCCTAGCTGACTC
Gibson cloning of EhAgo2-2 DR tail insert into c terminus of dCas9 gNS	Ago2-2 DR_tail insert F	CAGCTAGGAGGTGACCGTAGAGAAGACAGAAGAAGAGATG
	Ago2-2 DR_tail insert R	ACTAAACTTAAGTCAGTGATGATGATCTCTATCATCTCTTCTG
PCR amplifiction of Renilla Luciferase (RLUC) for Gibson cloning into pEhEx	Renilla FWD	AAACACATTAACAGATCTTCATGACTTCGAAAGTTTATGA
	Renilla REV	GAAGAGTTCAACTCGAGTGGTTATTGTTCATTTTTGAGAA
PCR amplifcation of pEhEx backbone with complimentary overhang for cloning in Renilla Luciferase (RLUC)	pEhEx (renilla) FWD	TTCTCAAAAATGAACAATAACCACTCGAGTTGAACTCTTC
	pEhEx (renilla( REV	TCATAAACTTTCGAAGTCATGAAGATCTGTTAATGTGTTT
Site directed mutagenesis to remove c terminus SV40 NLS from dCas9 gNS	cSV40 removal F2	CACCTCCTAGCTGACTCAAATC
	cSV40 removal R2	ACTGACTTAAGTTTAGTTTAATTTCTTATTTTATTTTC
genotyping primer for CP5+3 locus, primes to both endogenous locus and on CP5-homology plasmid	CP5+3 genotype F	CCACGTCATCTAATGAGATAG
genotyping primer for CP5+3 locus, primes to endogenous locus only	CP5+3 genotype R	CACCATGATTAAGCTGAGTTG
genotyping primer for CP5+3 locus, primes to CP5-homology plasmid only	CP5-homology genotype R	CAGCTATGACCATGATTACG
Sanger sequencing	CS5	TCAGTCTTACCACGTCATAAAGT
	CS3	TGCAAGAAGATGTTACAAAGCA
	5’SpeI_seq	CCCATTCGCCATTCAGGCTG
	D10A_seq	CGGACGATCGCGTAACGTGGGTGAA
	H840A_seq	GCAAATTTAGCTGGTAGCCCTGCTA
	C9s1	CTTATAGGGGCTCTTTTATT
	C9s2	GCTCAGCTCCCCGGTGAGAA
	C9s3	GCTGCGCAAGCAACGGACCT
	C9s4	CAGGAGTTGAAGATAGATTT
	C9s5	CGTGGAGGTTTGAGTGAACT
	C9s6	GGGGAAACTGGAGAAATTGT
	C9s8	TCAAAGCAGTTCCAACGACG
	Actin5 seq	TTTATGACGTGGTAAGACTGACT
	RLUC seq	GCAAGAAGATGCACCTGATG
	gRNA seq	GGTTAACAGAGACCGAGAGAG
	3dC9 seq	CCCATCCGACGCTATTTGTG
	5dC9 seq	ACTGGTCTTTATGAAACACGCA
	Lac seq	CTTCCGGCTCGTATGTTGTG
	Neo seq	GGCCGCTTTTCTGGATTCAT
	C9s0	GTCTAAGGTTAAGGAACAAA
	dC9 P2A seq	GTGGAGCAGCATAAGCATTA
	M13F	GTAAAACGACGGCCAG
	M13R	CAGGAAACAGCTATGAC
	gRNA seq R	CTAGAGTCGACCTGCAGGCATG
	NLS3 F seq	GAAGTGATAAAACTTAAAATTGAAACGG
	NLS3 seq	CCGCTGTCTCTCCACTGTC
	dC9 promoter seq	CTGTCCAACAACATATTCCCAA
	H840A v2 seq	GCTCTATCTCTATTATCTCCAAAATGGAAG
